# Diversified regulation of circadian clock gene expression following whole genome duplication

**DOI:** 10.1101/2020.03.22.002162

**Authors:** Alexander C. West, Marianne Iversen, Even H. Jørgensen, Simen R. Sandve, David G. Hazlerigg, Shona H. Wood

## Abstract

Across taxa, circadian control of physiology and behavior arises from cell-autonomous oscillations in gene expression, governed by a networks of so-called ‘clock genes’, collectively forming transcription-translation feedback loops. In modern vertebrates, these networks contain multiple copies of clock gene family members, which arose through whole genome duplication (WGD) events during evolutionary history. It remains unclear to what extent multiple copies of clock gene family members are functionally redundant or have allowed for functional diversification. We addressed this problem through an analysis of clock gene expression in the Atlantic salmon, a representative of the salmonids, a group which has undergone at least 4 rounds of WGD since the base of the vertebrate lineage, giving an unusually large complement of clock genes. By comparing expression patterns across multiple tissues, and during development, we present evidence for gene- and tissue-specific divergence in expression patterns, consistent with functional diversification of clock gene duplicates. In contrast to mammals, we found no evidence for coupling between cortisol and circadian gene expression, but cortisol mediated non-circadian regulated expression of a subset of clock genes in the salmon gill was evident. This regulation is linked to changes in gill function necessary for the transition from fresh- to sea-water in anadromous fish. Overall, this analysis emphasises the potential for a richly diversified clock gene network to serve a mixture of circadian and non-circadian functions in vertebrate groups with complex genomes.

**Author Summary:** The generation of daily (circadian) rhythms in behaviour and physiology depends on the activities of networks of so-called clock genes. In vertebrates, these have become highly complex due to a process known as whole genome duplication, which has occurred repeatedly during evolutionary history, giving rise to additional copies of key elements of the clock gene network. It remains unclear whether this results in functional redundancy, or whether it has permitted new roles for clock genes to emerge. Here, based on studies in the Atlantic salmon, a species with an unusually large complement of clock genes, we present evidence in favour of the latter scenario. We observe marked tissue-specific, and developmentally-dependent differences in the expression patterns of duplicated copies of key clock genes, and we identify a subset of clock genes whose expression is associated with the physiological preparation to migrate to sea, but is independent of circadian regulation. Associated with this, cortisol secretion is uncoupled from circadian organisation, contrasting with the situation in mammals. Our results indicate that whole genome duplication has permitted clock genes to diversify into non-circadian functions, and raise interesting questions about the ubiquity of mammal-like coupling between circadian and endocrine function.
