## Supplementary material for "Diversified regulation of circadian clock gene expression following whole genome duplication": S1 table

### Sheet: S1_including_orthologs
gene_id	Paper ID	gene id	LOC	Orthogroup	Ss4R duplicate pair	Included in NanoString CodeSet?	JTK cycle adjPvalue OT LD	JTK cycle adjPvalue OT LL	JTK cycle adjPvalue OT DD	JTK cycle adjPvalue SV LD	JTK cycle adjPvalue SV LL	JTK cycle adjPvalue SV DD	JTK cycle adjPvalue Gill LD	JTK cycle adjPvalue Gill LL	JTK cycle adjPvalue Gill DD	Photoperiod Analysis (EdgeR)	Sea Water Challenge Analysis (EdgeR)	Non-linear regression OT LDLL	Non-linear regression OT LDDD	Non-linear regression SV LDLL	Non-linear regression SV LDDD	Non-linear regression Gill LDLL	Non-linear regression Gill LDDD	Zebrafish ensembl ID	Zebrafish gene name	Mouse ensembl ID	Mouse gene name	Spotted gar ensembl ID	Spotted gar gene name	Medaka ensembl ID	Medaka gene name
106561455	Arntl1-Ch10	gene22295:106561455	106561455	OG1v0002849	Arntl1-Ch16	Yes	0.000144622	0.00371463	0.000115015	>0.05	-	-	0.0174458	0.0359403	>0.05	0.343348	0.640277	0.0029	0.5473	0.8234	0.8423	0.503	0.661	ENSDARG00000006791	arntl1a	ENSMUSG00000055116	Arntl	ENSLOCG00000003999	arntl1a	ENSORLG00000019370	arntl1a
106562106	Arntl1-Ch11	gene22983:106562106	106562106	OG1v0002849	Arntl1-Ch26	Yes	0.00825739	>0.05	3.91291e-05	>0.05	-	-	>0.05	-	-	0.547042	0.832105	0.968	>0,9999	0.9789	0.9678	0.4249	0.5497	ENSDARG00000006791	arntl1b	ENSMUSG00000055116	Arntl	ENSLOCG00000003999	arntl1a	#N/A	#N/A
106573213	Arntl1-Ch16	gene34357:106573213	106573213	OG1v0002849	Arntl1-Ch10	Yes	>0.05	-	-	>0.05	-	-	>0.05	-	-	0.534475	0.321852	0.0029	0.5473	0.8234	0.8423	0.503	0.661	ENSDARG00000006791	arntl1a	ENSMUSG00000055116	Arntl	ENSLOCG00000003999	arntl1a	ENSORLG00000019370	arntl1a
106587199	Arntl1-Ch26	gene48533:106587199	106587199	OG1v0002849	Arntl1-Ch11	Yes	0.000589241	>0.05	>0.05	>0.05	-	-	>0.05	-	-	0.172368	0.694748	0.968	>0,9999	0.9789	0.9678	0.4249	0.5497	ENSDARG00000006791	arntl1b	ENSMUSG00000055116	Arntl	ENSLOCG00000003999	arntl1a	#N/A	#N/A
106570088	Ciart-Ch14	gene31017:106570088	106570088	OG1v0007602	no pair	Yes	1.86754e-07	0.000307062	0.00048612	0.0136846	>0.05	>0.05	>0.05	-	-	0.0092399	0.827278	-	-	-	-	-	-	ENSDARG00000058094	ciarta	ENSMUSG00000038550	Ciart	#N/A	#N/A	ENSORLG00000002650	ciarta
106588186	Ciart-Ch27	gene49633:106588186	106588186	OG1v0007602	no pair	No	-	-	-	-	-	-	-	-	-	0.000145745	0.00930908	-	-	-	-	-	-	ENSDARG00000058094	ciarta	ENSMUSG00000038550	Ciart	#N/A	#N/A	ENSORLG00000002650	ciarta
106595407	CKId-106595407	gene63411:106595407	106595407	OG1v0000277	no pair	No	-	-	-	-	-	-	-	-	-	0.202163	0.845446	-	-	-	-	-	-	ENSDARG00000008370	csnk1da	ENSMUSG00000025162	Csnk1d	ENSLOCG00000012299	csnk1db	ENSORLG00000017244	csnk1db
106596082	CKId-106596082	gene71477:106596082	106596082	OG1v0000277	no pair	No	-	-	-	-	-	-	-	-	-	0.0505008	0.999568	-	-	-	-	-	-	ENSDARG00000008370	csnk1da	ENSMUSG00000025162	Csnk1d	ENSLOCG00000012299	csnk1db	ENSORLG00000017244	csnk1db
106610228	CKId-Ch1	gene1569:106610228	106610228	OG1v0000277	CKId-Ch28	No	-	-	-	-	-	-	-	-	-	0.00226067	0.973667	-	-	-	-	-	-	ENSDARG00000006125	csnk1db	ENSMUSG00000025162	Csnk1d	ENSLOCG00000012299	csnk1db	ENSORLG00000017244	csnk1db
106589616	CKId-Ch28	gene51168:106589616	106589616	OG1v0000277	CKId-Ch1	Yes	0.0174458	>0.05	>0.05	>0.05	-	-	>0.05	-	-	0.00024406	0.0184621	-	-	-	-	-	-	ENSDARG00000006125	csnk1db	ENSMUSG00000025162	Csnk1d	ENSLOCG00000012299	csnk1db	ENSORLG00000017244	csnk1db
106609470	CKIe-Ch1	gene1479:106609470	106609470	OG1v0000277	CKIe-Ch28	Yes	>0.05	-	-	>0.05	-	-	Not Expressed	Not Expressed	Not Expressed	1	Not Expressed	-	-	-	-	-	-	ENSDARG00000045150	csnk1e	ENSMUSG00000022433	Csnk1e	ENSLOCG00000011701	csnk1e	ENSORLG00000002810	csnk1e
106589542	CKIe-Ch28	gene51072:106589542	106589542	OG1v0000277	CKIe-Ch1	No	-	-	-	-	-	-	-	-	-	1	0.119318	-	-	-	-	-	-	ENSDARG00000045150	csnk1e	ENSMUSG00000022433	Csnk1e	ENSLOCG00000011701	csnk1e	ENSORLG00000002810	csnk1e
106601228	CKIe-Ch3	gene7593:106601228	106601228	OG1v0000277	CKIe-Ch6	Yes	>0.05	-	-	>0.05	-	-	>0.05	-	-	0.0415356	0.674218	0.968	>0,9999	0.9993	>0,9999	0.8378	0.9716	ENSDARG00000045150	csnk1e	ENSMUSG00000022433	Csnk1e	ENSLOCG00000011701	csnk1e	ENSORLG00000002810	csnk1e
100195355	CKIe-Ch6	gene13968:100195355	100195355	OG1v0000277	CKIe-Ch3	Yes	>0.05	-	-	>0.05	-	-	>0.05	-	-	0.6895	0.311584	0.968	>0,9999	0.9993	>0,9999	0.8378	0.9716	ENSDARG00000045150	csnk1e	ENSMUSG00000022433	Csnk1e	ENSLOCG00000011701	csnk1e	ENSORLG00000002810	csnk1e
106594386	Clock-106594386	gene71418:106594386	106594386	OG1v0000681	no pair	No	-	-	-	-	-	-	-	-	-	0.221055	0.885097	-	-	-	-	-	-	ENSDARG00000003631	clockb	ENSMUSG00000029238	Clock	ENSLOCG00000014043	clocka	ENSORLG00000004495	clockb
106560272	Clock-Ch10	gene21090:106560272	106560272	OG1v0000681	Clock-Ch23	Yes	>0.05	-	-	>0.05	-	-	0.0348412	>0.05	0.0199069	0.013318	0.0225505	0.6787	0.5471	0.3785	0.7269	0.8757	0.8733	ENSDARG00000011703	clocka	ENSMUSG00000029238	Clock	ENSLOCG00000014043	clocka	ENSORLG00000028401	clocka
106584123	Clock-Ch23	gene45441:106584123	106584123	OG1v0000681	Clock-Ch10	Yes	>0.05	-	-	>0.05	-	-	>0.05	0.0199069	-	0.0119029	0.0994774	0.6787	0.5471	0.3785	0.7269	0.8757	0.8733	ENSDARG00000011703	clocka	ENSMUSG00000029238	Clock	ENSLOCG00000014043	clocka	ENSORLG00000028401	clocka
106561407	Cry1-Ch10	gene22221:106561407	106561407	OG1v0000304	Cry1-Ch16	Yes	>0.05	0.00533015	>0.05	>0.05	-	-	>0.05	-	-	0.00394515	0.327812	0.0591	0.0215	0.9983	0.9601	0.8733	0.9902	ENSDARG00000011583	cry1b	ENSMUSG00000020038	Cry1	ENSLOCG00000015272	cry1b	ENSORLG00000016382	cry1b
106565112	Cry3-Ch12	gene26145:106565112	106565112	OG1v0000304	Cry3-Ch22	Yes	>0.05	-	-	>0.05	-	-	>0.05	-	-	7.61e-14	2.35144e-12	0.9308	0.6159	0.0011	0.3699	0.4479	0.6167	ENSDARG00000091131	cry3b	ENSMUSG00000020038	Cry1	ENSLOCG00000011417	cry3a	#N/A	#N/A
106573292	Cry1-Ch16	gene34424:106573292	106573292	OG1v0000304	Cry1-Ch10	Yes	0.0020638	>0.05	>0.05	>0.05	-	-	>0.05	-	-	0.00367372	0.0401393	0.0591	0.0215	0.9983	0.9601	0.8733	0.9902	ENSDARG00000011583	cry1b	ENSMUSG00000020038	Cry1	ENSLOCG00000015272	cry1b	ENSORLG00000016382	cry1b
106583488	Cry1-Ch22	gene44651:106583488	106583488	OG1v0000304	Cry1-Ch12	Yes	>0.05	-	-	0.00276473	>0.05	>0.05	>0.05	-	-	0.0184079	0.436815	0.9308	0.6159	0.0011	0.3699	0.4479	0.6167	ENSDARG00000091131	cry3b	ENSMUSG00000020038	Cry1	ENSLOCG00000011417	cry3a	#N/A	#N/A
106561609	Cry2-Ch10	gene22448:106561609	106561609	OG1v0000304	no pair	Yes	0.00367495	0.00255268	>0.05	>0.05	-	-	>0.05	-	-	0.000647133	0.615043	-	-	-	-	-	-	ENSDARG00000102403	cry2	ENSMUSG00000068742	Cry2	ENSLOCG00000014655	cry2	ENSORLG00000014701	cry2
106562510	Cry2-Ch11	gene23363:106562510	106562510	OG1v0000304	no pair	No	-	-	-	-	-	-	-	-	-	1	0.415309	-	-	-	-	-	-	ENSDARG00000102403	cry2	ENSMUSG00000068742	Cry2	ENSLOCG00000014655	cry2	ENSORLG00000014701	cry2
106587781	Cry2-Ch26	gene49012:106587781	106587781	OG1v0000304	no pair	Yes	6.71113e-05	6.79668e-05	0.0475564	>0.05	-	-	>0.05	-	-	1	0.43462	-	-	-	-	-	-	ENSDARG00000102403	cry2	ENSMUSG00000068742	Cry2	ENSLOCG00000014655	cry2	ENSORLG00000014701	cry2
106568206	Cry4-Ch13	gene29255:106568206	106568206	OG1v0015055	no pair	Yes	>0.05	-	-	>0.05	-	-	>0.05	-	-	0.152263	0.0542114	-	-	-	-	-	-	ENSDARG00000019498	cry5	#N/A	#N/A	#N/A	#N/A	ENSORLG00000012462	cry5
106570004	Dbp-Ch14	gene31133:106570004	106570004	OG1v0001835	no pair	Yes	1.93031e-05	>0.05	0.0359403	>0.05	-	-	>0.05	-	-	0.244211	0.980621	-	-	-	-	-	-	ENSDARG00000063014	dbpa	#N/A	#N/A	#N/A	#N/A	ENSORLG00000023880	dbpa
106588446	Dbp-Ch27	gene49801:106588446	106588446	OG1v0001835	no pair	No	-	-	-	-	-	-	-	-	-	0.00415121	0.0977101	-	-	-	-	-	-	ENSDARG00000063014	dbpa	#N/A	#N/A	#N/A	#N/A	ENSORLG00000023880	dbpa
106605774	Dbp-Ch5-1	gene12423:106605774	106605774	OG1v0001835	no pair	Yes	0.000297969	0.000755029	0.00115194	>0.05	-	-	>0.05	-	-	0.40059	0.0576335	-	-	-	-	-	-	ENSDARG00000057652	dbpb	#N/A	#N/A	#N/A	#N/A	ENSORLG00000026564	dbpb
106605773	Dbp-Ch5-2	gene12424:106605773	106605773	OG1v0001835	no pair	No	-	-	-	-	-	-	-	-	-	0.00577766	4.02591e-07	-	-	-	-	-	-	ENSDARG00000057652	dbpb	#N/A	#N/A	#N/A	#N/A	ENSORLG00000026564	dbpb
106605810	Dbp-Ch5-3	gene12460:106605810	106605810	OG1v0001835	no pair	No	-	-	-	-	-	-	-	-	-	0.00155083	1.52405e-06	-	-	-	-	-	-	ENSDARG00000057652	dbpb	#N/A	#N/A	#N/A	#N/A	ENSORLG00000026564	dbpb
106612128	Hlf-Ch1	gene1803:106612128	106612128	OG1v0003243	Hlf-Ch28	Yes	>0.05	-	-	>0.05	-	-	>0.05	-	-	0.263137	0.913468	0.4989	0.1048	0.6496	0.3051	0.0376	0.1919	ENSDARG00000074752	hlfb	ENSMUSG00000003949	Hlf	ENSLOCG00000012233	hlfb	#N/A	#N/A
106589861	Hlf-Ch28	gene51416:106589861	106589861	OG1v0003243	Hlf-Ch1	Yes	>0.05	-	-	0.000208703	>0.05	>0.05	>0.05	-	-	0.31594	0.0575824	0.4989	0.1048	0.6496	0.3051	0.0376	0.1919	ENSDARG00000074752	hlfb	ENSMUSG00000003949	Hlf	ENSLOCG00000012233	hlfb	#N/A	#N/A
100380463	Hlf-Ch3	gene7849:100380463	100380463	OG1v0003243	Hlf-Ch6	No	-	-	-	-	-	-	-	-	-	3.13e-06	0.047219	-	-	-	-	-	-	ENSDARG00000074752	hlfa	ENSMUSG00000003949	Hlf	ENSLOCG00000012233	hlfb	ENSORLG00000000969	hlfa
106606950	Hlf-Ch6	gene13721:106606950	106606950	OG1v0003243	Hlf-Ch3	No	-	-	-	-	-	-	-	-	-	1.57e-06	0.00504222	-	-	-	-	-	-	ENSDARG00000074752	hlfa	ENSMUSG00000003949	Hlf	ENSLOCG00000012233	hlfb	ENSORLG00000000969	hlfa
106567770	Npas2-Ch13	gene29145:106567770	106567770	OG1v0000681	Npas2-Ch4	No	-	-	-	-	-	-	-	-	-	0.037375	0.0182463	-	-	-	-	-	-	ENSDARG00000016536	npas2	ENSMUSG00000026077	Npas2	ENSLOCG00000014750	npas2	ENSORLG00000009426	npas2
106603298	Npas2-Ch4	gene9827:106603298	106603298	OG1v0000681	Npas2-Ch13	No	-	-	-	-	-	-	-	-	-	0.578324	0.795443	-	-	-	-	-	-	ENSDARG00000016536	npas2	ENSMUSG00000026077	Npas2	ENSLOCG00000014750	npas2	ENSORLG00000009426	npas2
106600825	Nr1d1-Ch3	gene7293:106600825	106600825	OG1v0011513	Nr1d1-Ch6	Yes	Not Expressed	Not Expressed	Not Expressed	Not Expressed	Not Expressed	Not Expressed	Not Expressed	Not Expressed	Not Expressed	8.06e-08	5.60673e-06	-	-	-	-	-	-	ENSDARG00000033160	nr1d1	ENSMUSG00000020889	Nr1d1	#N/A	#N/A	#N/A	#N/A
106607496	Nr1d1-Ch6	gene14213:106607496	106607496	OG1v0011513	Nr1d1-Ch3	Yes	0.000144622	0.00255268	0.00754717	0.00825739	>0.05	0.0125645	>0.05	-	-	1.35e-05	4.12331e-07	-	-	-	-	-	-	ENSDARG00000033160	nr1d1	ENSMUSG00000020889	Nr1d1	#N/A	#N/A	#N/A	#N/A
106570286	Nr1d2-Ch14	gene31419:106570286	106570286	OG1v0007203	Nr1d2-Ch27	Yes	0.00825739	>0.05	>0.05	>0.05	-	-	>0.05	-	-	0.0329209	0.713643	0.2014	0.2479	0.7304	0.9943	0.6746	0.517	ENSDARG00000009594	nr1d2b	ENSMUSG00000021775	Nr1d2	ENSLOCG00000006818	nr1d2b	ENSORLG00000024060	nr1d2b
106582110	Nr1d2-Ch2	gene4157:106582110	106582110	OG1v0010710	Nr1d2-Ch5	Yes	>0.05	-	-	>0.05	-	-	>0.05	-	-	0.000102591	1.81257e-12	0.3874	0.9983	0.9955	0.9996	0.9997	0.9766	ENSDARG00000003820	nr1d2a	NA	#N/A	#N/A	#N/A	ENSORLG00000016431	nr1d2a
106588668	Nr1d2-Ch27	gene50244:106588668	106588668	OG1v0007203	Nr1d2-Ch14	Yes	1.86754e-07	2.18921e-05	0.000307062	>0.05	-	-	>0.05	-	-	0.0136586	0.00592294	0.2014	0.2479	0.7304	0.9943	0.6746	0.517	ENSDARG00000009594	nr1d2b	ENSMUSG00000021775	Nr1d2	ENSLOCG00000006818	nr1d2b	ENSORLG00000024060	nr1d2b
100136378	Nr1d2-Ch5	gene11900:100136378	100136378	OG1v0010710	Nr1d2-Ch2	Yes	>0.05	-	-	>0.05	-	-	>0.05	-	-	0.00789559	4.40733e-09	0.3874	0.9983	0.9955	0.9996	0.9997	0.9766	ENSDARG00000003820	nr1d2a	NA	#N/A	#N/A	#N/A	ENSORLG00000016431	nr1d2a
106563389	Per1-Ch11	gene24233:106563389	106563389	OG1v0002483	Per1-Ch4	Yes	1.0862e-09	4.40881e-08	0.00048612	0.000421079	>0.05	>0.05	>0.05	-	-	2.88e-05	0.000957181	0.3458	0.9895	0.8889	0.9928	0.8801	0.7674	ENSDARG00000056885	per1a	ENSMUSG00000020893	Per1	ENSLOCG00000013344	per1a	#N/A	#N/A
106603198	Per1-Ch4	gene9739:106603198	106603198	OG1v0002483	Per1-Ch11	Yes	3.40312e-07	2.18921e-05	0.00048612	0.00367495	>0.05	>0.05	0.00484818	>0.05	0.00754717	0.00213461	0.0757746	0.3458	0.9895	0.8889	0.9928	0.8801	0.7674	ENSDARG00000056885	per1a	ENSMUSG00000020893	Per1	ENSLOCG00000013344	per1a	#N/A	#N/A
106608520	Per1-Ch6	gene15405:106608520	106608520	OG1v0002483	no pair	Yes	1.05053e-06	0.000755029	0.0199069	>0.05	-	-	>0.05	-	-	5.18e-05	0.0116071	-	-	-	-	-	-	ENSDARG00000012499	per1b	ENSMUSG00000020893	Per1	ENSLOCG00000013344	per1a	ENSORLG00000006929	per1
100301980	Per2-Ch14	gene30097:100301980	100301980	OG1v0003904	Per2-Ch3	Yes	0.00367495	>0.05	>0.05	0.012175	>0.05	>0.05	>0.05	-	-	0.000359047	0.0655084	0.0557	0.1338	0.6724	0.9823	0.4267	0.3293	ENSDARG00000034503	per2	ENSMUSG00000055866	Per2	ENSLOCG00000004441	per2	ENSORLG00000016612	per2
106581343	Per2-Ch20	gene42506:106581343	106581343	OG1v0003904	no pair	Yes	Not Expressed	Not Expressed	Not Expressed	Not Expressed	Not Expressed	Not Expressed	Not Expressed	Not Expressed	Not Expressed	1	Not Expressed	-	-	-	-	-	-	ENSDARG00000034503	per2	ENSMUSG00000055866	Per2	ENSLOCG00000004441	per2	ENSORLG00000016612	per2
106599551	Per2-Ch3	gene6306:106599551	106599551	OG1v0003904	Per2-Ch14	Yes	0.0278323	>0.05	>0.05	>0.05	-	-	>0.05	-	-	6.64e-05	0.47271	0.0557	0.1338	0.6724	0.9823	0.4267	0.3293	ENSDARG00000034503	per2	ENSMUSG00000055866	Per2	ENSLOCG00000004441	per2	ENSORLG00000016612	per2
106583133	Per3-Ch22	gene44235:106583133	106583133	OG1v0016141	no pair	Yes	4.48907e-05	0.00048612	>0.05	>0.05	-	-	>0.05	-	-	0.000894664	0.878759	-	-	-	-	-	-	ENSDARG00000010519	per3	ENSMUSG00000028957	Per3	ENSLOCG00000002607	per3	ENSORLG00000015952	per3
106561150	Rora-Ch10	gene21978:106561150	106561150	OG1v0003721	Rora-Ch16	Yes	>0.05	-	-	>0.05	-	-	0.0106654	>0.05	>0.05	1.16e-07	0.000469535	0.1235	0.4795	0.7107	0.9741	0.3959	0.3865	ENSDARG00000031768	roraa	ENSMUSG00000032238	Rora	ENSLOCG00000014779	roraa	ENSORLG00000007645	roraa
106573506	Rora-Ch16	gene34671:106573506	106573506	OG1v0003721	Rora-Ch10	Yes	>0.05	-	-	>0.05	-	-	0.00484818	>0.05	>0.05	0.0374409	0.0303804	0.1235	0.4795	0.7107	0.9741	0.3959	0.3865	ENSDARG00000031768	roraa	ENSMUSG00000032238	Rora	ENSLOCG00000014779	roraa	ENSORLG00000007645	roraa
106588010	Rora-Ch26-1	gene49233:106588010	106588010	OG1v0003721	no pair	Yes	>0.05	-	-	>0.05	-	-	>0.05	-	-	0.135699	0.379787	-	-	-	-	-	-	ENSDARG00000031768	rorab	ENSMUSG00000032238	Rora	ENSLOCG00000014779	roraa	#N/A	#N/A
106588012	Rora-Ch26-2	gene49235:106588012	106588012	OG1v0003721	no pair	No	-	-	-	-	-	-	-	-	-	0.817719	0.855297	-	-	-	-	-	-	ENSDARG00000031768	rorab	ENSMUSG00000032238	Rora	ENSLOCG00000014779	roraa	#N/A	#N/A
106580068	Rorb-Ch20	gene41116:106580068	106580068	OG1v0007372	Rorb-Ch24	Yes	>0.05	-	-	>0.05	-	-	Not Expressed	Not Expressed	Not Expressed	Not Expressed	Not Expressed	-	-	-	-	-	-	ENSDARG00000033498	rorb	ENSMUSG00000036192	Rorb	ENSLOCG00000009712	rorb	ENSORLG00000012441	rorb
106585703	Rorb-Ch24	gene46931:106585703	106585703	OG1v0007372	Rorb-Ch20	Yes	>0.05	-	-	Not Expressed	Not Expressed	Not Expressed	Not Expressed	Not Expressed	Not Expressed	Not Expressed	Not Expressed	-	-	-	-	-	-	ENSDARG00000033498	rorb	ENSMUSG00000036192	Rorb	ENSLOCG00000009712	rorb	ENSORLG00000012441	rorb
106575322	Rorc-Ch2	gene3491:106575322	106575322	OG1v0013005	Rorc-Ch5	Yes	Not Expressed	Not Expressed	Not Expressed	Not Expressed	Not Expressed	Not Expressed	Not Expressed	Not Expressed	Not Expressed	0.00737726	0.60267	-	-	-	-	-	-	ENSDARG00000087195	rorc	NA	#N/A	#N/A	#N/A	ENSORLG00000009486	nuclear receptor ROR-alpha
106605936	Rorc-Ch5	gene12583:106605936	106605936	OG1v0013005	Rorc-Ch2	Yes	>0.05	-	-	Not Expressed	Not Expressed	Not Expressed	0.0433649	>0.05	>0.05	1	0.651101	-	-	-	-	-	-	ENSDARG00000087195	rorc	NA	#N/A	#N/A	#N/A	ENSORLG00000009486	nuclear receptor ROR-alpha
100306859	Tef-Ch1	gene1465:100306859	100306859	OG1v0001103	Tef-Ch28	Yes	>0.05	-	-	>0.05	-	-	>0.05	-	-	0.00256924	0.19032	0.9	0.9469	0.9319	0.9848	0.9621	0.4239	ENSDARG00000039117	tefa	ENSMUSG00000022389	Tef	ENSLOCG00000011595	tefa	ENSORLG00000002582	tefa
106589531	Tef-Ch28	gene51060:106589531	106589531	OG1v0001103	Tef-Ch1	Yes	>0.05	-	-	>0.05	-	-	>0.05	-	-	0.00254014	0.00925669	0.9	0.9469	0.9319	0.9848	0.9621	0.4239	ENSDARG00000039117	tefa	ENSMUSG00000022389	Tef	ENSLOCG00000011595	tefa	ENSORLG00000002582	tefa
106601241	Tef-Ch3	gene7609:106601241	106601241	OG1v0001103	Tef-Ch6	Yes	0.000297969	>0.05	>0.05	0.0106654	>0.05	>0.05	>0.05	-	-	4.17e-08	1.9954e-11	0.9989	>0,9999	0.8291	0.999	0.9999	0.9998	ENSDARG00000098103	tefb	ENSMUSG00000022389	Tef	ENSLOCG00000011595	tefa	ENSORLG00000014144	tefb
106607162	Tef-Ch6	gene13950:106607162	106607162	OG1v0001103	Tef-Ch3	Yes	0.000208703	>0.05	>0.05	0.0106654	>0.05	>0.05	>0.05	-	-	3.31e-06	0.00046685	0.9989	>0,9999	0.8291	0.999	0.9999	0.9998	ENSDARG00000098103	tefb	ENSMUSG00000022389	Tef	ENSLOCG00000011595	tefa	ENSORLG00000014144	tefb
