## Supplementary material for "Diversified regulation of circadian clock gene expression following whole genome duplication": S2 table

### Sheet: Nanostring Codeset
Gene Name	GeneID	LOC	position	Target Sequence
Ciart-Ch14	gene31017:106570088	106570088	1241-1340	AGTGAAGACACAGACCAATATTACGTCGGTGGGAATCCAAAGGAGGAGTCAATCTATTCCCACATTACTAAGGTCTATGAAACAAGAGCCGGAGTAGAAG
Clock-Ch23	gene45441:106584123	106584123	5256-5355	GTGACGTAGGTATTACACTGTGGGGGTTGCGGTCTTAATCAAGACGTTAAACTGCTAATCTGACCTACTGGGGTCATTCGTTAAAGTAAACGTATAGCAC
Cry1-Ch10	gene22221:106561407	106561407	330-429	CGAGCGAGACCTGTCCTTACACTGTATTTATCAGAGGCCACCAAATCAATGCGGCAACAGTGAACTCATCACAATGGACAAATTGATGGAACAAGGTTAG
CKId-Ch28	gene51168:106589616	106589616	2003-2102	AGATCTGCGACCTTTTTTCCCAGAGACATTTTCCATGCCTGTGCAGAGACTGTGGTCTTCGCTGTGATGGCGATCTAACAGAGTTCTTTAAGACTGAAAC
Dbp-Ch5-1	gene12423:106605774	106605774	1408-1507	GGACTTGACTATGGTGAGTTACACAAACCGGGTGTTGGAGGAGGGGAGGGCAACATGCAGGGATTTCTATGATGATTTTATCCCATG
Hlf-Ch1	gene1803:106612128	106612128	288-387	ACACCTCGGTTCTCACATATGGTATGAATGGAATGGGTGAACGCTATCTGTCTTCTGCTGCAGACGACAGCCGATATTGGAATAGCCGGTGGCACTGGAA
CKIe-Ch6	gene13968:100195355	100195355	2489-2588	GCTAATTCTCTACTTTAGCCCTCTTTGGAACTGATGTTGCCCAAAAGCCAACACCTCACACAATGATTGAGGTAAACATGCATTTTCTACCCTTCTCCTG
Nr1d2-Ch5	gene11900:100136378	100136378	1570-1669	CAACACAATGCACAAAGTACAGACCGTCTCCAATGGTTACAGTGGACCATCATACAGCCTACAGGACCACAAGACAAACTTGGTCACTCCTAGTCTCTAT
Clock-Ch10	gene21090:106560272	106560272	3201-3300	AGCAGTATTGAGACTATGCCTCTGAGGCTACCCTGCTTCAACTTGGTCTGTAGAGTTAGTGATGGATGGATCAATAGATGGGTCTCTGGCTGCCTGCACT
Rora-Ch10	gene21978:106561150	106561150	3009-3108	GTGATGGAGGTCTTCAGAAATAGAATGCCTATTAGAGAGCAGTCCACACACATCCCTCTCTGACCAGCTGTTGACCCATCTTGTTAGCCTCACACATAAG
Arntl1-Ch10	gene22295:106561455	106561455	2172-2271	GGAACCATGGCACTGTGGGACTTATTGGAGCCGAGACCTCCATGTTGGGACTGGGACAGGTCATTTCAAAGTATACCTGTATATGCCCTCCCTAACTTGC
Cry2-Ch10	gene22448:106561609	106561609	399-498	CAACCTGCTAACGTGTTTCCCAGTCTCTTTAAGGAGTGGAACGTCACCCGGTTGACCTTTGAGTATGACTCTGAGCCCTATGGGAAGGAGAGAGATGGCG
Arntl1-Ch11	gene22983:106562106	106562106	1888-1987	GAACATCCCTCAGCAGGGCTGATACCGGGACCAGACTCCGTAGGCTATCCATACTCCAACAACTCCAATCTAAGTGATAACTCTCACATTGGCATTGACA
Per1-Ch11	gene24233:106563389	106563389	3723-3822	CACAACCCGTCACAGGTAAATCCTGCATTACAGGTCAATCCTGCTTTGTCGATGATCCCACAACATTTCCACAATCCCAACCCAACATTACCGTTCCCAA
Cry3-Ch12	gene26145:106565112	106565112	627-726	ATTTCTATATCACGTGTTGTGCTGGAACATTGGCCTTGCGCAGTAGCTAGAACAGTTATGCAACTGTCTTGTTCTTGCACCGGGAGAACGAACCGTACCC
Cry4-Ch13	gene29255:106568206	106568206	289-388	CCCTTAAAGACTTGGATTGCAGCCTGAGGAAACTCAATTCTAGGCTGTTTGTGGTGAGAGGTAAGACAGATGAGGTCTTTCCTAAGCTGTTCCAGAAGTG
Dbp-Ch14	gene31133:106570004	106570004	42-141	CCAGCTGACTCTTGCCGCGCTCGGTTGCTTCCTTGCTCGTAGCCTACAGAAAGGCAGGGAAAGAAGGTAAACGACAAAAATAACGAGAGCGAAAGACGGA
Nr1d2-Ch14	gene31419:106570286	106570286	8-107	CTGTGATGGGTCACATGGTAGCATAGCAGTTTGAGTAGAGAGCTCTAATCGAAACAGTCATCCAACGAATCTCTCTGGCAGAGGATAACTTTATACTCTT
Arntl1-Ch16	gene34357:106573213	106573213	1957-2056	CCCACAGAACCCTGAATTGACCATGCAGTCATATCAACAGGACCCATGCAAGCCAACTACAGCTACTGTAGGACTCATTGGAGCAGGACCCCTCAAAGTG
Cry1-Ch16	gene34424:106573292	106573292	138-237	TCACTCGCTCGCGCTTACTGAACTAGCGCTCTTCTTCCTTATCTGGAAAATAGCTAGATACGACAACGCAATTATACATTTTTCGAGCTGCTAGGCTAGC
Rora-Ch16	gene34671:106573506	106573506	3026-3125	CCACACAGGCCTCTGACCATCTGTTGATCCTTCTGTTTACCCTTACACGTTAGTGTGTTTGTGTTTTCAGTGTGGAGGAGTGACTGTGACTGCCTCTTCC
Rorc-Ch2	gene3491:106575322	106575322	1367-1466	GCCAGCTCTACCCGCTCACCGTCCACTCTGTCTTCCCTCCTCTATACAAGGAGCTGTTCACCTCCGACCTGCCTTCTGTGGACTCCCTCTGAACTCCCTC
Rorb-Ch20	gene41116:106580068	106580068	1854-1953	GCCGCAAACACTAGGAATGTCCAGCACTTATCCAACCCTATTCACCGATACAGTCTAAAGAATGTATATAATGCACCCATGACCAAGGGGCTCTTCAGAA
Per2-Ch20	gene42506:106581343	106581343	469-568	ATGGGTCCGGTAAATGAAGACGTGTTTGCAGTTCCTATCGTCACAGAGGGGAAGTTAATGGACTCTGACATCCAGGAGATAACTGAGTGGTTCCACAGAC
Nr1d2-Ch2	gene4157:106582110	106582110	3049-3148	CCACTGTCGACACGCAATATCAAATGGTCACTGTTTTCGACCCAATATGTTTGATAAAAGCCCTCAAGACTCAATGTAAACATCTGTCTATCAAAAAGAA
Per3-Ch22	gene44235:106583133	106583133	3107-3206	TAACTTTCAGTTTATGCAGCCCATTCAGAACATGCAGACCCAGTCTATGCAGTCTGTCCAGGTGCAGTCCATCCAGTCCAACTTTCCCAGCCAGAACTTT
Cry3-Ch22	gene44651:106583488	106583488	1735-1834	GGTAGAAAACACAGCGGGACCAACAGTCATCATGGCCGTGGTAGAGAAAACAGAAGTGTAATAGTGAACGGTGAGGAGCAGACGGGACCCAGGGGAGTTA
Rorb-Ch24	gene46931:106585703	106585703	2563-2662	CTCTTACCACACCACCCACCTAGCTAAAACTAGTGTGTTGGTCTTGGTGTCTTTTCATGAGGGCATACAGTACCTAGTCAGTGAATAACAAACCAAGCCA
Arntl1-Ch26	gene48533:106587199	106587199	2829-2928	GAGTTGCTAGGAGACTGGTTGGTATTGTCCACACTACCTGTGATGTTTGCATATTATGGGGGCACACCATTTCTCGTCACCCACTCACCTTCCTGGACCA
Cry2-Ch26	gene49012:106587781	106587781	1771-1870	ACCTCAGTTGGTAGTTAGATCTACAGTAATGGTAGAACGATGCCCACCACCAATACCATATCAACCTGTCACCAAGGCTTCAGTGCTATATAGGCTGTTG
Rora-Ch26-1	gene49233:106588010	106588010	288-387	GTCAGAAGAACTGTTTGATTGACAGGACCAGCAGAAACCGCTGCCAACACTGTAGACTGCAGAAATGCCTGACCGTAGGCATGTCACGGGACGCGGTGAA
Nr1d2-Ch27	gene50244:106588668	106588668	320-419	GTTTGGAACGTTGGTGATCGTCAACTATCACGACGGGAAATCAATCTGATTTTCAACAGTTGCTGTTGAGCGACATCTGTCATCTCTGAAACTAGTAGGC
Tef-Ch28	gene51060:106589531	106589531	1058-1157	TTGTGGCGTGGGTGAAGTAATTGAATCAAATACAATGGATAGATGGATCAGAAGATGGAGTGTGGAAGAGAGTGAATGATGTTGCCATGTAGATACTGTG
Hlf-Ch28	gene51416:106589861	106589861	1943-2042	TACTTTAAAACCTCTCCCAAGCCTACATACCGCTAGCCTGGGTATCCTACTGTTTCTGTATCAAGCAATGCTACGTTGTTGCCTTAGTGAGTCAACAACA
Per2-Ch3	gene6306:106599551	106599551	4240-4339	AGCTAGTGGAACGTCAACTAGTGGTGTATCTGGCAATGGCACAGTATGCAGCAGCCACACCAGCAGAAAGATCAGAAACCACTTTGGCAGCGTGGACTCC
Nr1d1-Ch3	gene7293:106600825	106600825	806-905	CATAAAAAGGGGAGCCCTTTGTGAGCCAGTATATAATGACACGTCCAATTAGATCCAAATTAGACACCATTTGAATGATGGATGGAACATGTGCCATGGC
CKIe-Ch3	gene7593:106601228	106601228	2573-2672	GGTAGGTCGGTAAGGTCAAAGCAACCATGCTTATTTTAAGACTGTGCAACACTCTTAAGACATGGGTATTTGACCAGAGACTGCGATGAACAAGTTGGAA
Tef-Ch3	gene7609:106601241	106601241	1365-1464	AGTCAGGTCTTATCACTGGCCAGAGAAGTCAGAGAAAGCTGGTGGAGAAAAGCAGGCTTGTGAAAAGAAGCGCTTAAAAGTTACACATTTATACAGCGTA
Per1-Ch4	gene9739:106603198	106603198	46-145	TGTTCAGCGTGTGTATTACTTGTCTTGCAGTCTGTCAGCTTGGACCAGGTCGCTAAAGATGTCATTTCGGGTTCGCTACTGAATATACCGTGGAAGACGT
Rorc-Ch5	gene12583:106605936	106605936	512-611	CAGGCGAGTCCCAGGCTCCAGGTCTGGCCTACCAGGGCTCCTGTGTGTCTCCTGGCAGTGGGCACTCAGATGAAAGAGGGTTCGACTCCCGTCAGCCGTC
Tef-Ch6	gene13950:106607162	106607162	1526-1625	ACAGATTGAGGGCTGCACCGCCGTGATCGTACACAGAGGAAATAATTGATATTGGTCAGAGAAAGGGCGAGATGGTGGTGTTGTCCGGTCACAGCTCTTC
Nr1d1-Ch6	gene14213:106607496	106607496	1310-1409	GTGGACTGCACCATAACGGCCATTGCCCGGGCGCACCGTGAGACCTTCGTCTACGCCCACGACAAGCTGGGCGAGTCCACGAGACAACATAACGGAGAGG
Per1-Ch6	gene15405:106608520	106608520	2749-2848	CTGTAACGTTCCCAACAAGGTTAAGAGGAAGTTTGGCTCGTCCTCTGGCACGTCCACATCGGACGAAGACAAACAACAGCAGGAAACCGCTGGGAGTGCA
CKIe-Ch1	gene1479:106609470	106609470	2699-2798	AATGATGGTGGACAATGTAATAAAGGACCTTCTTAACATTAAGAGGTGGAGGCTCTGCAAAAGCAGGAATACTGTTGAGTATTGAAGTATTGGTCTTGGT
Per2-Ch14	gene30097:100301980	100301980	4700-4799	ATCCAGCCCTGAATCTGCCCGTTAATTGTAGCACCATGACCTCCGCAAAAGACTCATTCTCAAGTGACATCAATTATTCACCAAGTCCCACCCTCAGCTG
Tef-Ch1	gene1465:100306859	100306859	1921-2020	GTAAAACTCCAACCTTGCTCCTGTTTACTACTTTGGAATGCTTGGAAAGCAGTTTATCCAACGTCTCTGGGACCTTGATCTTCTACAGACATGCAGATAT

### Sheet: qPCR Primers
Gene Target	F (5' to 3')	R (5' to 3')	Thermal Cycling Parameters
Ssa_Cry3_Ch12	GACCAATATACACTCAGAGC	CTCTTCCTAGACCTGCAC	95oC 2m [95oC 15s, 57oC 10s, 60oC 1m]x40
Ssa_Cry3_Ch22	AGTTAGACTGTGGACTGTAC	AGTCCAGAATATCAGGTCTC	95oC 2m [95oC 15s, 57oC 10s, 60oC 1m]x40
Ssa_Nr1d2_Ch14	CTTATTCTGCCACTCACTTC	TGTAACCGTGACACATTAAC	95oC 2m [95oC 15s, 60oC 1m]x40
Ssa_Nr1d2_Ch2	GTAACCACTGTGCTACTAAG	TTTAGAGAAAGCAACCTACG	95oC 2m [95oC 15s, 57oC 10s, 60oC 1m]x40
Ssa_Nr1d2_Ch27	AATGAACTATGAACCCTGAC	TTGACACATTTGCTGACAG	95oC 2m [95oC 15s, 57oC 10s, 60oC 1m]x40
Ssa_Nr1d2_Ch5	GAATTTGAATTTAACCGCGG	ATGTCTTGTCAATAACTCGC	95oC 2m [95oC 15s, 60oC 1m]x40
Ssa_Tef_Ch1	AATGCAGGGAAGACAGAG	TGTTGAGGGTGATAGTGAC	95oC 2m [95oC 15s, 57oC 10s, 60oC 1m]x40
Ssa_Tef_Ch28	TGATGTTGCCATGTAGATAC	ATGTTAAAGCTGATCTACCC	95oC 2m [95oC 15s, 57oC 10s, 60oC 1m]x40
Ssa_Tef_Ch3	CAGAGAAGTCAGAGAAAGC	GTTCATGCTTTGGTCCAC	95oC 2m [95oC 15s, 57oC 10s, 60oC 1m]x40
Ssa_Tef_Ch6	CTGGAGAAGTTACACACAC	CAAACAGTGGTAAGAGGAG	95oC 2m [95oC 15s, 57oC 10s, 60oC 1m]x40
Ssa_Tsc22d3_Ch9	CCATCTTGTGACTGTTTCC	TCCTCATTGTACTGGAGC	95oC 2m [95oC 15s, 60oC 1m]x40
