## Supplementary material for "Diversified regulation of circadian clock gene expression following whole genome duplication": S3 table

### Sheet: All references chronologically
Reference	Species	Light Schedule	Feeding schedule	Temperature control	Sampling resolution	Number of cycles	Significant Daily Change?	Phase (ZT/CT)	Peak Conc. (ng/ml)	Test	Light Zeitgeber?	Food Zeitgeber	Temperature Zeitgeber?	Low amplitude?	Evidence for circadian rhythm?	Evidence for no circadian rhythm?	Evidence of light only effect?	Evidence of feeding only effect?	Evidence of no feeding effect?	Good evidence of temperature only effect?	Good evidence of no temperature effect?
Hernández-Pérez et al 2019	Rainbow trout (Oncorhynchus mykiss)	12:12:00	ZT2	13.5 constant	4h	1	Yes	4	45	One-way ANOVA (Student–Newman–Keuls)	x	x		x
Hernández-Pérez et al 2019	Rainbow trout (Oncorhynchus mykiss)	12:12:00	ZT2	13.5 constant	4h	1	Yes	16	100	One-way ANOVA (Student–Newman–Keuls)	x	x
Gomez-Boronat et al 2019	Goldfish (Carassius auratus)	12:12:00	ZT6	21 constant	4h	1	Yes	17	300	cosinor	x	x						x
Gomez-Boronat et al 2019	Goldfish (Carassius auratus)	12:12:00	ZT18	21 constant	4h	1	No	21	300	cosinor	x	x		-				x
Matias et al. 2018	Sea Bream (Sparus aurata)	14:10:00	Day fed	24.4 constant	Irregular	1	Yes	-	2500	One-way ANOVA	x	x		x
Matias et al. 2018	Sea Bream (Sparus aurata)	14:10:00	Day fed	14-24 cycle	Irregular	1	Yes	-	2500	One-way ANOVA	x	x	x	x
Lazado et al 2017	Permit (Trachinotus falcatus)	12:12:00	ZT2	27 average	6h	1	Yes	6	2.2	cosinor	x	x	x	xxx
Hidalgo et al 2017	Sturgeon (Acipenser naccarii)	12:12:00	ZT1 and ZT9	15 average	4h	1	No	-	5	One-way ANOVA	x	x	x	-
Hidalgo et al 2017	Rainbow trout (Oncorhynchus mykiss)	12:12:00	ZT1 and ZT9	15 average	4h	1	Yes (bimodal)	ZT0 and 12	50	One-way ANOVA	x	x	x					?
Vera and Migaud 2016	Atlantic Salmon (Salmo salar)	18:06:00	Day	12 average	4h	1	No (yes in H2O2 treated group)	-	200	cosinor	x	x	x	-
Bruning et al 2015	European perch (Perca fluviatilis)	14:10:00	Day	16 constant	3h (in tank water)	1	Yes	ZT1	6 ng/L/kg (in water)	cosinor	x	x		x
Hernandez-Perez et al 2015	Rainbow trout (Oncorhynchus mykiss)	12:12:00	ZT2	13.5 constant	4h	1	Yes	4	50	cosinor	x	x
Hernandez-Perez et al 2015	Rainbow trout (Oncorhynchus mykiss)	DD (48h)	ZT2	13.5 constant	4h	1	Yes	16	130	cosinor		x						x
Hernandez-Perez et al 2015	Rainbow trout (Oncorhynchus mykiss)	12:12:00	Fasted (4d)	13.5 constant	4h	1	Yes	4	130	cosinor	x
Hernandez-Perez et al 2015	Rainbow trout (Oncorhynchus mykiss)	DD (48h)	Fasted (4d)	13.5 constant	4h	1	Yes	4	105	cosinor				x	x
Vera et al 2014	Sea Bream (Sparus aurata)	12:12:00	24h fast	18 average	4h	1	No	-	30	cosinor	x		x	-
Krug et al 2014	Zebrafish (Danio rerio)	14:10:00	Day	28 constant	2h	1	Yes	0	GR receptor activity reporter	One-way ANOVA	x	x		x
Fatira et al 2014	Sea bass (Dicentrarchus labrax)	12:12:00	Not reported	Not reported	4h	1	Yes	12	80	One-way ANOVA	x	Not reported	?
Lopez-Olmeda et al., 2013	Senegalese sole (Solea senegalensis)	12:12:00	Day	18 constant	4h	1	Yes	18	38	One-way ANOVA (Tukey's posthoc)	x	x
Oliveira et al., 2013	Senegalese sole (Solea senegalensis)	12:12:00	ZT11.5	20.3 constant	3h	1	Yes	7	35	One-way ANOVA (Duncans)	x	x
Oliveira et al., 2013	Senegalese sole (Solea senegalensis)	LL (11 days)	ZT11.5	11.9-13.2 natural	3h	1	Yes	10	15	One-way ANOVA (Duncans)		x		x				x
Binuramesh and Michael 2011	Tilapia (Oreochromis mossambicus)	12:12:00	Day	28 average	4h	1	Yes	0	55	One-way ANOVA (Tukey's posthoc)	x	x		x
Barimo et al 2010	Gulf toadfish (Opsanus beta)	12:12:00	Twice weekly (day)	22-27 natural flucutation	2h	1	No	-	200	One-way ANOVA	x		x	-		x
Huang et al 2010a	Atlantic Salmon (Salmo salar)	12:12:00	ad lib	ambient 6.5-12	4h	1	Yes	8	100	cosinor	x	ad lib under LD	x
Huang et al 2010a	Atlantic Salmon (Salmo salar)	LL (6 weeks)	ad lib	ambient 6.5-12	4h	1	No	-	100	cosinor			x	-							x
Huang et al 2010b	Atlantic Salmon (Salmo salar)	12:12:00	ad lib	8.9 constant	4h	1	No	-	80	cosinor	x	ad lib under LD							x
Huang et al 2010b	Atlantic Salmon (Salmo salar)	LL (6 weeks)	ad lib	8.9 constant	4h	1	No	-	60	cosinor						no - 6 weeks LL -> phase desynchronised
Montoya et al 2010	Gilthead Seabream (Sparus aurata)	12:12:00	Night Fed	17 constant	4h	1	Yes	6	35	One-way ANOVA	x	x						x (more data in paper to support)
Montoya et al 2010	Gilthead Seabream (Sparus aurata)	12:12:00	Day Fed	17 constant	4h	1	Yes	16	25	One-way ANOVA	x	x						x
Lopez-Olmeda et al., 2009	Sea Bream (Sparus aurata)	12:12:00	Night Fed	17 constant	3h	1	Yes	2	28	One-way ANOVA	x	x		x				x
Lopez-Olmeda et al., 2009	Sea Bream (Sparus aurata)	12:12:00	Day Fed	17 constant	3h	1	Yes	20 and 2	24	One-way ANOVA	x	x		x				x
Lopez-Olmeda et al., 2009	Sea Bream (Sparus aurata)	LL (2 weeks)	Day fed (phase)	17 constant	3h	1	Yes	2 and 10	25	One-way ANOVA		x		x				x (possible interaction with light?)
Ebbesson et al 2008	Atlantic Salmon (Salmo salar)	16.5:7.5	24h fast	7 constant	2h	1	Yes	1 and 17	150	One-way ANOVA	x						x
Lorenzi et al 2008	Bluebanded Goby (Lythrypnus dalli)	Natural pp (0550:2006)	Day Fed	18.2-19.2 natural	4h windows	1	Yes	6	400pg/sample	One-way ANOVA	x	x	x
Polakof et al 2007	Rainbow trout (Oncorhynchus mykiss)	12:12:00	ZT3 Fed	15 constant	4h	1	Yes	6	15	One-way ANOVA	x	x		xxx
Polakof et al 2007	Rainbow trout (Oncorhynchus mykiss)	12:12:00	fasted (7d)	15 constant	4h	1	Yes	6	6	One-way ANOVA	x			xxx			x (nb low amplitude)
Polakof et al 2007	Rainbow trout (Oncorhynchus mykiss)	12:12:00	Fasted (7d) then refed (4d)	15 constant	4h	1	No	-	2	One-way ANOVA	x	x		-
Small 2005	Channel Catfish (Ictalurus punctatus)	12:12:00	Day	26 constant	2h	1	Yes	7	28	One-way ANOVA	x	x						x
Small 2005	Channel Catfish (Ictalurus punctatus)	12:12:00	Fasted (21d)	26 constant	2h	1	No	-	20	One-way ANOVA	x			-				x
Saito et al 2004	Chum Salmon (Oncorhynchus keta)	10:14:00	Not reported	11-13 average	4h	1	No		1.75 uM Female, 0.5 Male	One-way ANOVA	x	Not reported	x	-		x
Li and Takei 2003	Japanese Eel (Anguilla japonica)	Not reported	Not reported	18 constant	2h	1	Yes	9pm	80	One-way ANOVA	x	Not reported
Yamada et al 2002	Japanese char (Salvelinus leucomaenis)	Natural (0630:1630)	Fasted during experiment	8.6 average	3h	3	Yes	15-21	28	One-way ANOVA (Duncans)	x		x				(possible temp affect)
Pavlidis et al 1999	Common Dentex (Dentex dentex)	16:8, 12:12, 8:16	Day, Fasted during experiment	Not reported	4h	1	Yes	4, 4/20,12	40,25,30	One-way ANOVA (Kruskal-Wallis)	x		Not reported	x			(possible temp affect)
Pavlidis et al 1999	Common Dentex (Dentex dentex)	DD (6 weeks)	Day, Fasted during experiment	Not reported	4h	1	Yes	12	30	One-way ANOVA (Kruskal-Wallis)			Not reported	x		no - 6 weeks DD -> phase desynchronised
Gilchriest et al 1998	Rainbow trout (Oncorhynchus mykiss)	16:08:00	Day ZT3	11 average	4h	1	Yes (bimodal)	4/20	1	Chi squared	x	x	x	xxx
Boujard and Leatherland 1992	Rainbow trout (Oncorhynchus mykiss)	16:8, 12:12, 8:16	3-4 times a week day	7-10 average	2h	1	Yes/no	4, 2/8, ns	25, 20, 10	One-way ANOVA	x		x				Photoperiod affect
Laidley and Leatherland 1988	Rainbow trout (Oncorhynchus mykiss)	Natural pp (sep, Oct, Feb)	Day	Not reported	2h	1	Yes/no/yes	18	60,100,80	One-way ANOVA	x	x	Not reported			x
Thorpe et al 1987	Atlantic Salmon (Salmo salar)	Natural pp, Jan to nov	ad lib	0-21 natural	4h	1	Yes	Phase change with season	50	t test, max to min	x	ad lib under LD	x	in some			Seasonal affect
Kuhn et al 1986	Carp (Cyprinus carpio)	08:16, 10:14	Fasted during experiment	10-12 average	4h	1	Yes	18	3umolL	cosinor	x		x	x			x (weak data, possible temp affect)
Audet et al 1986	Three spined stickleback (Gasterosteus aculeatus)	14:10, 9:15	Day	5 average	4h	1	No	-	1.33333	multi way anova (Duncans)	x	x	x	-		One peak, not repeated in second cycle
Nichols and Weisbart 1984	Atlantic Salmon (Salmo salar)	12:12:00	Not reported	10 constant	4h	2	No	-	160	Student/ Newman-Keul’s method	x	Not reported		-			One peak not repeated in second cycle
White and Fletcher 1984	Plaice (Pleuronetctes platessa)	12:12:00	Not reported	11 average	4h	1	Yes	21/1 (consequative years)	0.6	t test, max to min	x	Not reported	x
Lamba et al 1983	Catfish (Heteropneustes fossilis)	Natural, may-august	ad lib	25 average	4h	1	Yes	Variable	200	One-way ANOVA (Student–Newman–Keuls)	x	ad lib under LD	x	x
Pickering and Pottinger 1983	Brown Trout (Salmo trutta)	Natural, March-Sep	Day	3.4-17-4	4h	1	Yes	18-21	30 high stock, 10 low stock	Factorial ANOVA	x	x	x	in some
Bry 1982	Rainbow trout (Oncorhynchus mykiss)	14:10:00	Day	13 average	4h	1	Peak ass. with feeding	-	50	Welch's test, t test
Rance et al 1982	Rainbow trout (Oncorhynchus mykiss)	17:7, 9:15	Day, fasted during experiment	9-10 average	2h	1	No	-	40	One-way ANOVA (Student–Newman–Keuls)	x		x	-		x			x
Spieler and Noeske 1981	Goldfish (Carassius auratus)	12:12:00	Fed at ZT0 or 8	19 average	4h	1	Yes/No	20	Counts/min	One-way ANOVA (Student–Newman–Keuls)	x	x	x					x
Cook et al 1980	Goldfish (Carassius auratus)	08:16:00	Day	13/21 average	4h	1.5	Yes	16/20	500	t test	x	x	x
Singley and Chavin 1975	Goldfish (Carassius auratus)	12:12:00	Fasted 24h	25 average	1h	1	Yes	4 and 8	60	One-way ANOVA	x		x				x (bimodal)
Garcia and Meier 1973	Gulf Killifish (Fundulus grandis)	12:12:00	Not reported	29 average	4h	1	Yes in females	16-20	25ug% (?)	least squares ANOVA	x	Not reported	x				x (sex specific)
Srivastava et al 1972	Gulf Killifish (Fundulus grandis)	12:12:00	ad lib	24 average	4h ZT4-16	8h	Yes	8	60	One-way ANOVA	x	ad lib under LD	x
