## Supplementary material for "Diversified regulation of circadian clock gene expression following whole genome duplication": S4 table

### Sheet: Cortisol results
Circadian Series Cortisol data (nmol/L) in Fig 4a See main text for experimental design.
Timepoint	LD -> LL				DD
1	20.1	0.3	4.8	7.1	-	-	-	-
5	16.3	9.3	14.8	4	-	-	-	-
9	2.8	7.1	9.2	1.9	-	-	-	-
13	11	20.6	6.6	19.4	-	-	-	-
17	4.8	6.6	9.6	33.2	-	-	-	-
21	10.3	26.4	26.3	6	-	-	-	-
25	20.1	0.3	4.8	7.1	4.3	1.3	6.4	2.1
29	16.3	9.3	14.8	4	107.5	2.2	64.9	0.9
33	45.8	18.3	38.6	7.3	6.7	32	6.1	6
37	15.8	11.8	52.8	13.7	6.6	4.5	5.6	3.2
41	26	11.3	41.5	3.8	7.2	72.2	3.2	24.4
45	89.3	20.5	19.9	12.9	31.7	40.4	9.6	1.7
49	67.7	2.9	-	-	3.6	3.4	0.7	64.6
53	28.7	10.3	66.3	-	2	11.5	6.9	5.6
	Individual 1	Individual 2	Individual 3	Individual 4	Individual 1	Individual 2	Individual 3	Individual 4
24h Seawater challenge Cortisol data (nmol/L) - Figure 4c
	FW	SW
Individual 1	27.1	173.6
Individual 2	64.6	94.1
Individual 3	68.9	99.6
Individual 4	19	150.9
Individual 5	48.3	69.6
Individual 6	28.2	66.9
Individual 7	46.1	102.8
Individual 8	15.9	87.2
Individual 9	35.4	54.6
Individual 10	19.4	68.7
Individual 11	33.6	340.2*
Individual 12	50	98.8
	*excluded value (calculated using Grubbs' test)
