## Supplementary material for "Diversified regulation of circadian clock gene expression following whole genome duplication": S5 table

### Sheet: SW induced enriched motifs
Motif database	Central TF	Central motif ID	Motif cluster	No. motifs in cluster	P-value
HumanTF	HSF1	10676	cluster_579	28	2e-07
HumanTF2	FOXO1_ETV7	1630	cluster_82	2	0.0002493
TRANSFAC	MAX_1	10766	cluster_749	20	0.0002948
HumanTF	GR	8602	cluster_315	57	0.0003412
TRANSFAC	FUSION_OF_N-TERMINAL_17-MER_PEPTIDE_EXTENSION_TO_Z	2219	cluster_735	11	0.0003593
TRANSFAC	RORC	8777	cluster_619	23	0.0004239
HumanTF	POU2F3	9920	cluster_605	13	0.0004338
CISBP	KLF9	279	cluster_1301	2	0.0004525
TRANSFAC	EGR1	5375	cluster_525	62	0.0005836
HUMAN.H10MO.A	BHLHB2	9398	cluster_393	172	0.0008308
CISBP	EG	1105	cluster_654	4	0.0008517
TRANSFAC	ZNF614	7345	cluster_3020	1	0.0009658
SMILE-seq	NR1H4	3340	cluster_810	3	0.0009871
FlyZincFinger	SP4	3370	cluster_615	66	0.0010812
TRANSFAC	C-ETS-1_PROTEIN	2296	cluster_777	4	0.001121
TRANSFAC	ZNF320	6489	cluster_826	2	0.0012369
HT-SELEX2	ZBED1	5126	cluster_631	6	0.001292
HumanTF2	HOXB2_SOX15	1784	cluster_155	2	0.0014253
HT-SELEX2	NFATC3	4459	cluster_1726	2	0.0016064
CISBP	VSX1	10211	cluster_567	370	0.001659
TRANSFAC	SO	8278	cluster_1826	1	0.0018579
TRANSFAC	MOP7	7791	cluster_2597	1	0.0019073
CISBP	LUNA	8386	cluster_566	33	0.0019577
TRANSFAC	BCL-6	2527	cluster_1343	1	0.002252
FlyZincFinger	CG3407	11005	cluster_2927	1	0.0023437
3D-footprint	ZINC_FINGER_PROTEIN_217	2592	cluster_2276	2	0.0024495
TRANSFAC	NFYB	5570	cluster_622	18	0.002507
UniPROBE	MAML1-CSL-GST-NOTCH1_FIG5	2970	cluster_1120	8	0.0027515
CISBP	LIM3	591	cluster_786	7	0.0027936
CISBP	BED-3	115	cluster_1882	2	0.0030129
UniPROBE	ZBTB12	8874	cluster_426	4	0.003126
CISBP	DMRT99B	416	cluster_1461	1	0.0032139
TRANSFAC	SP1	10997	cluster_1018	9	0.003347
HumanTF2	GABPA	3296	cluster_42	350	0.0034351
TRANSFAC	BCL-11A	6402	cluster_2761	1	0.0037086
TRANSFAC	ZNF729	6912	cluster_1191	2	0.0037849
TRANSFAC	YB-1	5893	cluster_1757	2	0.0038721
SMILE-seq	FBGN0263112	1165	cluster_565	14	0.0045742
TRANSFAC	ZNF714	6797	cluster_769	5	0.0047053
TRANSFAC	USF1	7868	cluster_941	1	0.0048062
3D-footprint	INTERFERON_REGULATORY_FACTOR_3	2450	cluster_1248	4	0.0048146
3D-footprint	ZINC_FINGER_PROTEIN_217	2591	cluster_2598	2	0.0050707
FlyZincFinger	CG6824	11080	cluster_1526	2	0.0050711
HumanTF2	MYBL1_FIGLA	1852	cluster_182	4	0.0051874
HUMAN.H10MO.B	SP3	5677	cluster_679	5	0.0053152
CISBP	RARA	4801	cluster_541	86	0.0054432
TRANSFAC	AHR:ARNT	8417	cluster_2541	1	0.0055643
TRANSFAC	STAT4	982	cluster_632	9	0.0060125
TRANSFAC	ZNF788	7270	cluster_1797	2	0.0061131
TRANSFAC	ZNF717	7478	cluster_1295	3	0.0063604
TRANSFAC	ZNF483	7385	cluster_711	4	0.0067455
TRANSFAC	HES7	7803	cluster_2443	1	0.0069023
TRANSFAC	SU(H)	8316	cluster_1549	7	0.0069669
FlyZincFinger	CG31666	11044	cluster_2419	1	0.0072404
CISBP	NKX2-5	4489	cluster_529	49	0.0072422
HumanTF2	GCM1_MAX	1681	cluster_107	8	0.0075427
FlyZincFinger	TCFAP2E	5891	cluster_498	7	0.0075687
HT-SELEX2	E2F-2	5434	cluster_434	14	0.007601
CISBP	DMRT3	1296	cluster_597	25	0.0076261
TRANSFAC	CG4158	11125	cluster_316	46	0.0076932
HT-SELEX2	TFAP4_MAX	2051	cluster_568	12	0.0078669
TRANSFAC	USF2	5731	cluster_322	17	0.0078716
TRANSFAC	MYC	5546	cluster_763	9	0.0079403
TRANSFAC	ZNF329	7251	cluster_1712	1	0.0079662
TRANSFAC	NKX3-1	10916	cluster_374	13	0.008023
TRANSFAC	GLI	7908	cluster_691	31	0.0081098
CISBP	FOXP2	5436	cluster_576	59	0.0083267
TRANSFAC	BMAL1	7818	cluster_1048	1	0.0085136
MOUSE.H10MO.C	RFX2	8550	cluster_331	30	0.0086895
TRANSFAC	KLF8	6408	cluster_2444	2	0.0089697
3D-footprint	WILMS_TUMOR_PROTEIN,_ISOFORM_4/CRA_A	2702	cluster_762	27	0.0090985
TRANSFAC	TTF-1	5919	cluster_1618	1	0.0095466
HumanTF	RARA::RXRG	8775	cluster_495	15	0.0099879

### Sheet: NOT SW induced enriched motifs
Motif database	Central TF	Central motif ID	Motif cluster	No. motifs in cluster	P-value
HT-SELEX2	FOSL2::JUN(VAR.2)	8757	cluster_540	149	0
TRANSFAC	RORC	8777	cluster_619	23	0
UniPROBE	PROP1_R99Q_R1	3240	cluster_2331	3	2e-07
HT-SELEX2	BHLHB2	9398	cluster_393	172	2.1e-06
SMILE-seq	ATF1	8875	cluster_448	17	2.8e-06
HumanTF2	POU2F1_DLX2	1877	cluster_194	2	3.65e-05
HumanTF2	ETV2_CLOCK	1484	cluster_39	10	3.76e-05
TRANSFAC	TCF17	6879	cluster_1139	5	6.01e-05
TRANSFAC	GT	3303	cluster_646	38	6.46e-05
TRANSFAC	TFAP4_MAX	2051	cluster_568	12	6.97e-05
TRANSFAC	PPARG_RXRA	3351	cluster_575	38	8.87e-05
HumanTF2	TEAD4_MAX	1997	cluster_253	2	9e-05
TRANSFAC	SHOX2	73	cluster_384	250	0.0001158
TRANSFAC	ZNF528	7652	cluster_1539	1	0.0001264
TRANSFAC	NFYB	5570	cluster_622	18	0.0001329
HumanTF2	GCM2_MAX	1715	cluster_124	2	0.0001514
HT-SELEX2	ZBTB20	5139	cluster_2153	2	0.0001514
UniPROBE	FOXN4_SECONDARY_MOTIF	5966	cluster_504	2	0.0001591
HT-SELEX2	ZBTB14	5134	cluster_1846	4	0.0001649
HT-SELEX2	POU5F1	1904	cluster_204	10	0.0001855
TRANSFAC	NR2E1	783	cluster_733	13	0.0002001
CISBP	LIM3	591	cluster_786	7	0.0002115
TRANSFAC	ZFP206	1445	cluster_561	11	0.0002649
FlyZincFinger	CG11491	11039	cluster_2699	2	0.0002756
CISBP	RARA	4801	cluster_541	86	0.0002763
CISBP	GMEB1	836	cluster_1427	16	0.0003097
TRANSFAC	PPARGAMMA:RXRALPHA,_PPARGAMMA	9264	cluster_2411	1	0.0003287
CISBP	SRF	706	cluster_664	7	0.0003302
TRANSFAC	NF-Y	5754	cluster_3042	2	0.0003455
HumanTF	ZNF306	10232	cluster_2408	1	0.0003637
TRANSFAC	ZNF560	7449	cluster_2157	1	0.0003645
HT-SELEX2	CEBPB	5340	cluster_596	46	0.0003998
HT-SELEX2	IRX5	4201	cluster_1185	1	0.0004087
HT-SELEX2	GMEB2	3938	cluster_812	4	0.0004826
HumanTF2	HOXB2_PAX1	1770	cluster_145	13	0.0004998
TRANSFAC	ZNF691	6461	cluster_1419	1	0.0005404
TRANSFAC	ZNF254	6956	cluster_650	13	0.0005674
HumanTF	CG9876	8230	cluster_635	11	0.0005712
TRANSFAC	ZFP414	6311	cluster_2659	1	0.0005988
3D-footprint	INTERFERON_REGULATORY_FACTOR_3	2372	cluster_2960	1	0.0006283
UniPROBE	HOXC4_N178S_R2	3116	cluster_803	17	0.0006676
3D-footprint	WILMS_TUMOR_PROTEIN,_ISOFORM_4/CRA_A	2702	cluster_762	27	0.0007192
HumanTF2	MYBL1_EOMES	1847	cluster_178	2	0.0007995
TRANSFAC	ZNF787	7204	cluster_1146	4	0.0008177
TRANSFAC	SRF_1	10772	cluster_471	17	0.0008246
TRANSFAC	ZNF682	6959	cluster_717	3	0.0008282
CISBP	VSX1	10211	cluster_567	370	0.0008375
TRANSFAC	POU1F1	5610	cluster_1429	4	0.0008585
TRANSFAC	ZNF441	7315	cluster_1923	1	0.0008613
TRANSFAC	ZNF181	7145	cluster_1772	2	0.0008863
HT-SELEX2	BARHL2	3465	cluster_1914	3	0.0009316
CISBP	CEBPD	185	cluster_957	13	0.0009938
TRANSFAC	EG	1105	cluster_654	4	0.0010259
HumanTF2	TEAD4_ALX4	1921	cluster_217	2	0.0010891
TRANSFAC	CG4158	11125	cluster_316	46	0.0011374
CISBP	CF2	9283	cluster_12	7	0.0011788
3D-footprint	FOXL1	10533	cluster_1177	3	0.0012471
HT-SELEX2	MAFF	4319	cluster_683	13	0.0012868
TRANSFAC	ZNF418	7389	cluster_2870	1	0.0014593
TRANSFAC	SOX17	10103	cluster_685	25	0.0014833
TRANSFAC	ATOH1	9376	cluster_553	70	0.0015301
TRANSFAC	ZNF816A	6553	cluster_1571	1	0.0015894
TRANSFAC	DEAF1	10351	cluster_3029	2	0.0016211
TRANSFAC	ZNF813	7184	cluster_728	7	0.0016374
HT-SELEX2	DMRTC2	3631	cluster_1462	3	0.0017121
CISBP	GCM2	1324	cluster_564	24	0.0017196
TRANSFAC	ISGF3G	5602	cluster_450	2	0.0017388
TRANSFAC	CHES1L_SECONDARY_MOTIF	5954	cluster_447	5	0.0017656
HumanTF2	E2F1_EOMES	1400	cluster_17	4	0.0018057
TRANSFAC	PNR	8182	cluster_542	71	0.001926
CISBP	USF2	5731	cluster_322	17	0.0019446
TRANSFAC	ER-ALPHA	8586	cluster_325	26	0.0019935
HumanTF2	GCM1_FIGLA	1658	cluster_95	6	0.0019949
TRANSFAC	TFIIB	5769	cluster_1962	1	0.0019968
HumanTF2	FOXJ2_PITX1	1614	cluster_78	2	0.002038
HumanTF	POU2F3	9920	cluster_605	13	0.0020551
TRANSFAC	GATA-X	5690	cluster_1072	1	0.0021857
FlyZincFinger	CG11071	1040	cluster_375	3	0.0022661
TRANSFAC	ZBTB26	6315	cluster_3017	1	0.0022735
HT-SELEX2	ZNF250	5191	cluster_963	2	0.0023241
TRANSFAC	EVI-1	10427	cluster_1390	8	0.0023691
HumanTF2	TEAD4_CLOCK	1930	cluster_223	6	0.0023727
3D-footprint	PBX4_HOXA10	1867	cluster_189	22	0.0023781
TRANSFAC	ZNF211	7051	cluster_2885	1	0.0024147
TRANSFAC	RUSH-1ALPHA	10433	cluster_2174	1	0.0024328
3D-footprint	PROTEIN_(SERUM_RESPONSE_FACTOR_(SRF))	2369	cluster_2687	2	0.0024629
TRANSFAC	OTX1	9890	cluster_1105	14	0.0024742
CISBP	BCL6B	257	cluster_2340	1	0.0025102
TRANSFAC	ZNF605	6652	cluster_948	1	0.0025481
TRANSFAC	NKX2-6	6164	cluster_2366	1	0.0025865
TRANSFAC	FD96CA	8169	cluster_670	15	0.0026282
TRANSFAC	ZNF107	7611	cluster_819	4	0.0028395
TRANSFAC	TCF3	5836	cluster_509	2	0.0028621
HumanTF2	GCM1_FOXI1	1667	cluster_99	10	0.0029206
HT-SELEX2	NFATC1	4445	cluster_2474	4	0.0029395
TRANSFAC	MAX_1	10766	cluster_749	20	0.0029982
UniPROBE	FOXN1	3019	cluster_1344	1	0.0030512
TRANSFAC	BHLHB2	8906	cluster_886	12	0.0030852
UniPROBE	SIX6	5732	cluster_489	2	0.003102
TRANSFAC	P53	1218	cluster_547	18	0.0031069
CISBP	UNC-86	1334	cluster_2	5	0.003119
TRANSFAC	ZNF286B	6487	cluster_1560	1	0.0031766
HT-SELEX2	TCFL5	5009	cluster_1831	4	0.0032234
TRANSFAC	ZNF343	7175	cluster_815	3	0.0032771
TRANSFAC	PSF	8072	cluster_2237	1	0.0032807
HUMAN.H10MO.C	CG9786	11060	cluster_1282	5	0.0032946
HumanTF2	VDR	5734	cluster_636	11	0.003346
TRANSFAC	BARHL2	9381	cluster_693	20	0.0035825
TRANSFAC	LRF	6106	cluster_1271	4	0.0036306
UniPROBE	FOXN4_SECONDARY_MOTIF	5958	cluster_523	2	0.0036515
HumanTF2	TFAP2C_HES7	2029	cluster_269	4	0.0036733
UniPROBE	HLH-27	9151	cluster_512	5	0.0037349
HumanTF	HES5	9628	cluster_776	8	0.0037622
HumanTF2	TEAD4_EOMES	1956	cluster_234	4	0.0038147
TRANSFAC	GCM	8802	cluster_871	5	0.0038487
HUMAN.H10MO.B	E2F1	1245	cluster_603	27	0.0039469
TRANSFAC	ZNF836	7191	cluster_1286	3	0.0039647
TRANSFAC	SREBP	10484	cluster_1922	4	0.00397
TRANSFAC	PAX-3	8825	cluster_718	4	0.004052
HT-SELEX2	PAX5	10515	cluster_620	28	0.0041028
TRANSFAC	APA1	6270	cluster_1530	1	0.0041294
TRANSFAC	PRDM15	7645	cluster_2886	1	0.0041457
TRANSFAC	NR1H4_RXRA	3342	cluster_433	21	0.0041638
HumanTF2	HOXB2_TCF3	1794	cluster_160	14	0.0042173
TRANSFAC	YB-1	5893	cluster_1757	2	0.0044487
TRANSFAC	Homeobox_protein_DLX-5	2704	cluster_723	98	0.0045715
UniPROBE	ARX_P353L_R1	3059	cluster_829	21	0.0046356
TRANSFAC	ZNF236	7763	cluster_2620	1	0.0046556
HumanTF2	TEAD4_HOXB13	1990	cluster_251	6	0.004667
HumanTF2	TEAD4_ESRRB	1961	cluster_236	2	0.0047796
TRANSFAC	EGR-4	6349	cluster_1857	1	0.0049504
TRANSFAC	ZFP3	7735	cluster_1800	1	0.0051721
HumanTF2	ELK1_EOMES	1419	cluster_28	16	0.0052685
TRANSFAC	ZNF408	6776	cluster_2226	1	0.005414
TRANSFAC	ZNF260	7149	cluster_2305	1	0.0054166
UniPROBE	VSX1_Q175H_R1	3261	cluster_1428	20	0.0055014
3D-footprint	HOMEOBOX_PROTEIN_VND	2325	cluster_1408	2	0.0055163
TRANSFAC	ZNF257	6826	cluster_1168	1	0.0055232
TRANSFAC	CG14860	8424	cluster_2567	1	0.0056132
HT-SELEX2	TFCP2	5038	cluster_311	15	0.0056307
TRANSFAC	ZNF483	7400	cluster_1451	1	0.0057562
HT-SELEX2	ZFP263	263	cluster_921	4	0.0060516
TRANSFAC	SP2	1663	cluster_1370	19	0.0061459
TRANSFAC	EGR1	5375	cluster_525	62	0.0061484
TRANSFAC	GATA1	3887	cluster_954	6	0.0061485
TRANSFAC	ZNF676	6730	cluster_1346	1	0.0061811
TRANSFAC	SPIB	10572	cluster_1253	8	0.0061858
TRANSFAC	FOXK1	5488	cluster_437	8	0.0061884
TRANSFAC	ZNF257	6851	cluster_896	7	0.006341
TRANSFAC	TBX20	886	cluster_555	66	0.006363
TRANSFAC	EGR-1	6108	cluster_2209	1	0.0063706
HT-SELEX2	NEUROD1	4430	cluster_2570	2	0.0064059
JASPAR	HES2	148	cluster_480	2	0.0064395
TRANSFAC	FREAC-7	8819	cluster_922	5	0.0064917
FlyZincFinger	SP4	3370	cluster_615	66	0.0065282
TRANSFAC	ZNF564	6754	cluster_1115	1	0.0066098
TRANSFAC	ZNF132	7001	cluster_2813	1	0.0066147
TRANSFAC	Arid3a	10623	cluster_1540	6	0.0066152
CISBP	DMRT99B	416	cluster_1461	1	0.0068804
DrosophilaTF	FTZ	9317	cluster_817	2	0.0070069
TRANSFAC	LUNA	8386	cluster_566	33	0.0070834
TRANSFAC	ZNF44	6484	cluster_1688	1	0.0071082
TRANSFAC	SRY	5173	cluster_367	8	0.0071503
TRANSFAC	TTK	6302	cluster_1409	4	0.0074684
CISBP	LSY-2	320	cluster_2360	3	0.0074944
HUMAN.H10MO.B	NFATC2	5558	cluster_573	14	0.0076275
HT-SELEX2	HNF-3BETA	8665	cluster_303	55	0.0076683
TRANSFAC	NFIA	9830	cluster_602	19	0.0078052
TRANSFAC	ZNF280B	6374	cluster_2473	2	0.0078571
CISBP	ZFP128	303	cluster_1565	2	0.0079348
HumanTF2	TBX20	5709	cluster_170	4	0.0079601
TRANSFAC	ZNF665	7502	cluster_1037	2	0.0081036
HumanTF	VENTX	10205	cluster_2859	1	0.0085018
TRANSFAC	MYF	10986	cluster_938	3	0.0085293
TRANSFAC	DMRT3	1296	cluster_597	25	0.0087067
TRANSFAC	C-MYB	7913	cluster_696	10	0.0087302
CISBP	DMD-3	418	cluster_2008	11	0.0087792
HumanTF2	MYBL1_MAX	1858	cluster_186	2	0.0087814
TRANSFAC	ZNF33A	7062	cluster_889	3	0.0087895
CISBP	ZC416.1	703	cluster_1614	3	0.008816
JASPAR	TAL-1	8644	cluster_310	9	0.008825
TRANSFAC	CDP	5930	cluster_2700	1	0.0088298
UniPROBE	PAX6_R128C_R1	3198	cluster_3045	1	0.0089161
TRANSFAC	LXRBETA:RXRALPHA	2165	cluster_3019	2	0.0090858
TRANSFAC	NGN-2	8069	cluster_872	1	0.0092264
TRANSFAC	ZNF705F	6888	cluster_1066	2	0.0093134
TRANSFAC	ZNF91	7078	cluster_789	5	0.0093725
TRANSFAC	ZNF197	6885	cluster_960	1	0.009393
TRANSFAC	ZNF774	6633	cluster_1326	2	0.0094786
HumanTF	RARA::RXRG	8775	cluster_495	15	0.0096705
HumanTF2	TFAP2C_MAX	2032	cluster_271	4	0.0097741
HT-SELEX2	CG7745	1074	cluster_979	3	0.009795
TRANSFAC	ZNF180	6844	cluster_705	6	0.00982
HumanTF2	GCM1_MAX	1679	cluster_106	4	0.0099365
TRANSFAC	ZNF846	7101	cluster_961	1	0.0100201
HumanTF2	FOXJ2_HOXB13	1612	cluster_76	2	0.0100238
