## Supplementary material for "Diversified regulation of circadian clock gene expression following whole genome duplication": S6 table

### Sheet: In Vitro Dex Treatment
	qPCR Data for Figure 5 and S4. Relative gene expression quantified by ddCT to EF1a. See text and other supplementary tables for detail.
	Cry3-Ch12			Cry3-Ch22
	DMSO	DEX		DMSO	DEX
	1.94095	1.99959		1.07926	1.63997
	0.681744	0.762568		0.77346	1.68431
	0.778394	0.763444		0.897295	1.06409
	0.970879	0.945919		1.33506	1.3917
	Nr1d2-Ch2			Nr1d2-Ch5
	DMSO	DEX		DMSO	DEX
	1.31166	1.7485		1.29728	2.05065
	0.75982	1.77016		0.757395	1.95659
	0.91056	1.45828		0.846388	1.55677
	1.10195	1.51677		1.20247	1.7042
	Nr1d2-Ch14			Nr1d2-Ch27
	DMSO	DEX		DMSO	DEX
	1.20315	0.964313		1.1274	1.02637
	1.0152	0.881416		0.972782	0.766804
	0.878727	0.865396		1.02671	0.828543
	0.931693	0.786975		0.888095	0.959535
	Tef-Ch1			Tef-Ch28
	DMSO	DEX		DMSO	DEX
	1.00775	1.05951		0.88239	0.949833
	0.906482	0.911011		1.02175	1.10226
	0.99297	0.812133		1.08021	0.933289
	1.10244	0.949929		1.0268	1.05588
	Tef-Ch3			Tef-Ch6
	DMSO	DEX		DMSO	DEX
	1.20163	2.30474		1.01456	1.31725
	0.788067	2.82552		0.734199	2.02351
	0.730676	1.60132		0.8428	1.06915
	1.44524	2.31		1.59289	1.28351
	Tsc22d3
	DMSO	DEX
	1.17082	2.1473
	0.773347	2.01195
	0.911929	1.2482
	1.21108	1.70868
